# Comparative plant transcriptome profiling of Arabidopsis and Camelina infested with *Myzus persicae* aphids acquiring circulative and non-circulative viruses reveals virus- and plant-specific alterations relevant to aphid feeding behavior and transmission

**DOI:** 10.1101/2022.01.04.474350

**Authors:** Quentin Chesnais, Victor Golyaev, Amandine Velt, Camille Rustenholz, Véronique Brault, Mikhail Pooggin, Martin Drucker

## Abstract

**Background:** Evidence accumulates that plant viruses alter host-plant traits in ways that modify their insect vectors’ behavior. These alterations often enhance virus transmission, which has led to the hypothesis that these effects are manipulations caused by viral adaptation. However, the genetic basis of these indirect, plant-mediated effects on vectors and their dependence on the plant host and the mode of virus transmission is hardly known.

**Results:** Transcriptome profiling of *Arabidopsis thaliana* and *Camelina sativa* plants infected with turnip yellows virus (TuYV) or cauliflower mosaic virus (CaMV) and infested with the common aphid vector *Myzus persicae* revealed strong virus- and host-specific differences in the gene expression patterns. CaMV infection caused more severe effects on the phenotype of both plant hosts than did TuYV infection, and the severity of symptoms correlated strongly with the proportion of differentially expressed genes, especially photosynthesis genes. Accordingly, CaMV infection modified aphid behavior and fecundity stronger than did infection with TuYV.

**Conclusions:** Overall, infection with CaMV – relying on the non-circulative transmission mode – tends to have effects on metabolic pathways with strong potential implications for insect-vector / plant-host interactions (e.g. photosynthesis, jasmonic acid, ethylene and glucosinolate biosynthetic processes), while TuYV – using the circulative transmission mode – alters these pathways only weakly. These virus-induced deregulations of genes that are related to plant physiology and defense responses might impact aphid probing and feeding behavior on both infected host plants, with potentially distinct effects on virus transmission.
