## Supplementary Data Sets and Sequence Information for "Comparative plant transcriptome profiling of Arabidopsis and Camelina infested with *Myzus persicae* aphids acquiring circulative and non-circulative viruses reveals virus- and plant-specific alterations relevant to aphid feeding behavior and transmission": Supplementary Dataset S1 Plant mRNA-seq.xlsx

### Sheet: without mismatches
Stranded mRNA-Seq library			Total number of 75 nt reads	zero mismatches
				Arabidopsis thaliana nuclear genome 119,16 Mb				A. thaliana chloroplast 0,15 Mb				A. thaliana mitochondrion 0,37 Mb				Camelina sativa nuclear genome 594,503 Mb				CaMV 8105 nt				TuYV 5641 nt
mock-inoculated Arabidopsis	Arab-M2	ALYU-85	69341406		total	forward	reverse		total	forward	reverse		total	forward	reverse		total	forward	reverse		total	forward	reverse		total	forward	reverse
				75 nt	47627804	24024970	23602834	75 nt	138514	66993	71521	75 nt	34452	18940	15512	75 nt	854190	412284	441906	75 nt	8	8	0	75 nt	4	4	0
APFV-6 (mock-inoculated Arabidopsis)	Arab-M3	ALYU-86	62100650		total	forward	reverse		total	forward	reverse		total	forward	reverse		total	forward	reverse		total	forward	reverse		total	forward	reverse
				75 nt	42757508	21576992	21180516	75 nt	145011	70910	74101	75 nt	33770	19128	14642	75 nt	829552	393698	435854	75 nt	9	9	0	75 nt	0	0	0
APFV-7 (mock-inoculated Arabidopsis)	Arab-M4	ALYU-87	59767258		total	forward	reverse		total	forward	reverse		total	forward	reverse		total	forward	reverse		total	forward	reverse		total	forward	reverse
				75 nt	40691958	20719334	19972624	75 nt	115894	55581	60313	75 nt	27854	15306	12548	75 nt	717410	334522	382888	75 nt	5	5	0	75 nt	0	0	0
CaMV-infected Arabidopsis	Arab-C1	ALYU-88	67667432		total	forward	reverse		total	forward	reverse		total	forward	reverse		total	forward	reverse		total	forward	reverse		total	forward	reverse
				75 nt	42471480	21889954	20581526	75 nt	119167	58845	60322	75 nt	40461	20016	20445	75 nt	807740	422758	384982	75 nt	4334617	4289854	44763	75 nt	0	0	0
APFV-6 (mock-inoculated Arabidopsis)	Arab-C2	ALYU-89	61823708		total	forward	reverse		total	forward	reverse		total	forward	reverse		total	forward	reverse		total	forward	reverse		total	forward	reverse
				75 nt	38606696	19915786	18690910	75 nt	132411	65016	67395	75 nt	40617	20384	20233	75 nt	792278	416382	375896	75 nt	3821890	3773828	48062	75 nt	0	0	0
APFV-7 (mock-inoculated Arabidopsis)	Arab-C3	ALYU-90	61306168		total	forward	reverse		total	forward	reverse		total	forward	reverse		total	forward	reverse		total	forward	reverse		total	forward	reverse
				75 nt	38922242	19855008	19067234	75 nt	137932	68538	69394	75 nt	44110	22919	21191	75 nt	746348	375188	371160	75 nt	3141654	3098698	42956	75 nt	0	0	0
TuYV-infected Arabidopsis	Arab-T1	ALYU-91	58580556		total	forward	reverse		total	forward	reverse		total	forward	reverse		total	forward	reverse		total	forward	reverse		total	forward	reverse
				75 nt	40319378	20564518	19754860	75 nt	191296	93489	97807	75 nt	42896	24981	17915	75 nt	852942	426696	426246	75 nt	8	8	0	75 nt	4527	4515	12
APFV-6 (mock-inoculated Arabidopsis)	Arab-T2	ALYU-92	64762850		total	forward	reverse		total	forward	reverse		total	forward	reverse		total	forward	reverse		total	forward	reverse		total	forward	reverse
				75 nt	44817644	23069370	21748274	75 nt	202271	98277	103994	75 nt	49626	27957	21669	75 nt	848090	440050	408040	75 nt	8	8	0	75 nt	22230	22221	9
APFV-7 (mock-inoculated Arabidopsis)	Arab-T3	ALYU-93	64395476		total	forward	reverse		total	forward	reverse		total	forward	reverse		total	forward	reverse		total	forward	reverse		total	forward	reverse
				75 nt	44041892	22428852	21613040	75 nt	182810	88867	93943	75 nt	44137	23921	20216	75 nt	865720	435100	430620	75 nt	12	12	0	75 nt	36066	35991	75
mock-inoculated Camelina	Cam-M1	ALYU-94	66219698		total	forward	reverse		total	forward	reverse		total	forward	reverse		total	forward	reverse		total	forward	reverse		total	forward	reverse
				75 nt	623998	427702	196296	75 nt	411982	202536	209446	75 nt	69973	48607	21366	75 nt	41786430	21078068	20708362	75 nt	2	2	0	75 nt	0	0	0
APFV-6 (mock-inoculated Arabidopsis)	Cam-M2	ALYU-95	64467474		total	forward	reverse		total	forward	reverse		total	forward	reverse		total	forward	reverse		total	forward	reverse		total	forward	reverse
				75 nt	656384	487290	169094	75 nt	587118	289809	297309	75 nt	90368	64917	25451	75 nt	40665794	21304502	19361292	75 nt	2	2	0	75 nt	0	0	0
APFV-7 (mock-inoculated Arabidopsis)	Cam-M3	ALYU-96	67779868		total	forward	reverse		total	forward	reverse		total	forward	reverse		total	forward	reverse		total	forward	reverse		total	forward	reverse
				75 nt	673196	497744	175452	75 nt	571791	281299	290492	75 nt	91998	64237	27761	75 nt	42613106	22296982	20316124	75 nt	13	13	0	75 nt	2	2	0
CaMV-infected Camelina	Cam-C1	ALYU-97	77634640		total	forward	reverse		total	forward	reverse		total	forward	reverse		total	forward	reverse		total	forward	reverse		total	forward	reverse
				75 nt	1403168	1276180	126988	75 nt	1009438	504391	505047	75 nt	292784	160114	132670	75 nt	43778112	21662694	22115418	75 nt	6968246	6918251	49995	75 nt	0	0	0
APFV-6 (mock-inoculated Arabidopsis)	Cam-C2	ALYU-98	62535802		total	forward	reverse		total	forward	reverse		total	forward	reverse		total	forward	reverse		total	forward	reverse		total	forward	reverse
				75 nt	635218	534360	100858	75 nt	223712	111202	112510	75 nt	63093	29375	33718	75 nt	35334246	17536634	17797612	75 nt	5143631	5132006	11625	75 nt	0	0	0
APFV-7 (mock-inoculated Arabidopsis)	Cam-C3	ALYU-99	56333826		total	forward	reverse		total	forward	reverse		total	forward	reverse		total	forward	reverse		total	forward	reverse		total	forward	reverse
				75 nt	1035786	942778	93008	75 nt	715208	356067	359141	75 nt	217700	111798	105902	75 nt	32003066	15855386	16147680	75 nt	4977556	4960147	17409	75 nt	2	2	0
TuYV-infected Camelina	Cam-T1	ALYU-100	59347792		total	forward	reverse		total	forward	reverse		total	forward	reverse		total	forward	reverse		total	forward	reverse		total	forward	reverse
				75 nt	662662	484420	178242	75 nt	370824	182429	188395	75 nt	58334	40502	17832	75 nt	37599384	18920328	18679056	75 nt	159	159	0	75 nt	51772	51713	59
APFV-6 (mock-inoculated Arabidopsis)	Cam-T2	ALYU-101	59528880		total	forward	reverse		total	forward	reverse		total	forward	reverse		total	forward	reverse		total	forward	reverse		total	forward	reverse
				75 nt	540312	402028	138284	75 nt	341512	168947	172565	75 nt	61713	40059	21654	75 nt	37437496	19673656	17763840	75 nt	162	162	0	75 nt	75562	75493	69
APFV-7 (mock-inoculated Arabidopsis)	Cam-T3	ALYU-102	69481542		total	forward	reverse		total	forward	reverse		total	forward	reverse		total	forward	reverse		total	forward	reverse		total	forward	reverse
				75 nt	670702	514472	156230	75 nt	453423	223498	229925	75 nt	81757	52580	29177	75 nt	44244796	23394680	20850116	75 nt	200	200	0	75 nt	60861	60817	44

### Sheet: with mismatches
Stranded mRNA-Seq library			Total number of 75 nt reads	with mismatches
				Arabidopsis thaliana nuclear genome 119,16 Mb				A. thaliana chloroplast 0,15 Mb				A. thaliana mitochondrion 0,37 Mb				Camelina sativa nuclear genome 594,503 Mb				CaMV 8105 nt				TuYV 5641 nt
mock-inoculated Arabidopsis	Arab-M2	ALYU-85	69341406		total	forward	reverse		total	forward	reverse		total	forward	reverse		total	forward	reverse		total	forward	reverse		total	forward	reverse
				75 nt	68684904	34642836	34042068	75 nt	154548	74695	79853	75 nt	63305	36254	27051	75 nt	52776812	25786988	26989824	75 nt	12	12	0	75 nt	4	4	0
APFV-6 (mock-inoculated Arabidopsis)	Arab-M3	ALYU-86	62100650		total	forward	reverse		total	forward	reverse		total	forward	reverse		total	forward	reverse		total	forward	reverse		total	forward	reverse
				75 nt	61468844	31029360	30439484	75 nt	163499	79780	83719	75 nt	64642	38275	26367	75 nt	47143314	22943640	24199674	75 nt	18	18	0	75 nt	0	0	0
APFV-7 (mock-inoculated Arabidopsis)	Arab-M4	ALYU-87	59767258		total	forward	reverse		total	forward	reverse		total	forward	reverse		total	forward	reverse		total	forward	reverse		total	forward	reverse
				75 nt	59233446	30107790	29125656	75 nt	133018	63771	69247	75 nt	53152	30053	23099	75 nt	45321120	22049370	23271750	75 nt	11	11	0	75 nt	0	0	0
CaMV-infected Arabidopsis	Arab-C1	ALYU-88	67667432		total	forward	reverse		total	forward	reverse		total	forward	reverse		total	forward	reverse		total	forward	reverse		total	forward	reverse
				75 nt	61253892	31436816	29817076	75 nt	134686	66456	68230	75 nt	69180	37955	31225	75 nt	45269108	22608760	22660348	75 nt	4950559	4895062	55497	75 nt	0	0	0
APFV-6 (mock-inoculated Arabidopsis)	Arab-C2	ALYU-89	61823708		total	forward	reverse		total	forward	reverse		total	forward	reverse		total	forward	reverse		total	forward	reverse		total	forward	reverse
				75 nt	55933626	28713178	27220448	75 nt	150512	73853	76659	75 nt	71648	39443	32205	75 nt	41493736	20699064	20794672	75 nt	4398912	4338873	60039	75 nt	0	0	0
APFV-7 (mock-inoculated Arabidopsis)	Arab-C3	ALYU-90	61306168		total	forward	reverse		total	forward	reverse		total	forward	reverse		total	forward	reverse		total	forward	reverse		total	forward	reverse
				75 nt	55243388	28108440	27134948	75 nt	157210	78036	79174	75 nt	79180	45256	33924	75 nt	39413296	19394422	20018874	75 nt	3584849	3530026	54823	75 nt	0	0	0
TuYV-infected Arabidopsis	Arab-T1	ALYU-91	58580556		total	forward	reverse		total	forward	reverse		total	forward	reverse		total	forward	reverse		total	forward	reverse		total	forward	reverse
				75 nt	57630180	29341928	28288252	75 nt	214962	105062	109900	75 nt	83918	51133	32785	75 nt	43455474	21323828	22131646	75 nt	25	25	0	75 nt	5303	5288	15
APFV-6 (mock-inoculated Arabidopsis)	Arab-T2	ALYU-92	64762850		total	forward	reverse		total	forward	reverse		total	forward	reverse		total	forward	reverse		total	forward	reverse		total	forward	reverse
				75 nt	64052306	32800776	31251530	75 nt	225933	109746	116187	75 nt	93391	55714	37677	75 nt	47644824	23663986	23980838	75 nt	15	15	0	75 nt	25300	25283	17
APFV-7 (mock-inoculated Arabidopsis)	Arab-T3	ALYU-93	64395476		total	forward	reverse		total	forward	reverse		total	forward	reverse		total	forward	reverse		total	forward	reverse		total	forward	reverse
				75 nt	63471448	32283196	31188252	75 nt	204735	99431	105304	75 nt	83958	47694	36264	75 nt	48584898	23869178	24715720	75 nt	23	23	0	75 nt	40756	40664	92
mock-inoculated Camelina	Cam-M1	ALYU-94	66219698		total	forward	reverse		total	forward	reverse		total	forward	reverse		total	forward	reverse		total	forward	reverse		total	forward	reverse
				75 nt	44427122	20718508	23708614	75 nt	524369	257464	266905	75 nt	170563	114701	55862	75 nt	66026792	33588310	32438482	75 nt	12	12	0	75 nt	0	0	0
APFV-6 (mock-inoculated Arabidopsis)	Cam-M2	ALYU-95	64467474		total	forward	reverse		total	forward	reverse		total	forward	reverse		total	forward	reverse		total	forward	reverse		total	forward	reverse
				75 nt	42407284	21213672	21193612	75 nt	735331	363284	372047	75 nt	228831	153921	74910	75 nt	64199234	33887938	30311296	75 nt	14	14	0	75 nt	0	0	0
APFV-7 (mock-inoculated Arabidopsis)	Cam-M3	ALYU-96	67779868		total	forward	reverse		total	forward	reverse		total	forward	reverse		total	forward	reverse		total	forward	reverse		total	forward	reverse
				75 nt	44793340	22378406	22414934	75 nt	718752	353876	364876	75 nt	229314	152770	76544	75 nt	67576116	35619942	31956174	75 nt	44	43	1	75 nt	2	2	0
CaMV-infected Camelina	Cam-C1	ALYU-97	77634640		total	forward	reverse		total	forward	reverse		total	forward	reverse		total	forward	reverse		total	forward	reverse		total	forward	reverse
				75 nt	44652986	22714592	21938394	75 nt	1234816	619734	615082	75 nt	565613	351474	214139	75 nt	69211530	34381438	34830092	75 nt	7951608	7890806	60802	75 nt	1	1	0
APFV-6 (mock-inoculated Arabidopsis)	Cam-C2	ALYU-98	62535802		total	forward	reverse		total	forward	reverse		total	forward	reverse		total	forward	reverse		total	forward	reverse		total	forward	reverse
				75 nt	35865504	18089648	17775856	75 nt	276774	137949	138825	75 nt	125933	67897	58036	75 nt	56118284	27977914	28140370	75 nt	5895708	5878810	16898	75 nt	0	0	0
APFV-7 (mock-inoculated Arabidopsis)	Cam-C3	ALYU-99	56333826		total	forward	reverse		total	forward	reverse		total	forward	reverse		total	forward	reverse		total	forward	reverse		total	forward	reverse
				75 nt	32373156	16463162	15909994	75 nt	878973	439494	439479	75 nt	416212	247933	168279	75 nt	50160544	24943922	25216622	75 nt	5639814	5617235	22579	75 nt	2	2	0
TuYV-infected Camelina	Cam-T1	ALYU-100	59347792		total	forward	reverse		total	forward	reverse		total	forward	reverse		total	forward	reverse		total	forward	reverse		total	forward	reverse
				75 nt	40066618	18698562	21368056	75 nt	474554	233023	241531	75 nt	146878	97503	49375	75 nt	59136038	29995634	29140404	75 nt	197	197	0	75 nt	61289	61208	81
APFV-6 (mock-inoculated Arabidopsis)	Cam-T2	ALYU-101	59528880		total	forward	reverse		total	forward	reverse		total	forward	reverse		total	forward	reverse		total	forward	reverse		total	forward	reverse
				75 nt	38474722	19105134	19369588	75 nt	424975	210547	214428	75 nt	146648	91619	55029	75 nt	59104382	31272050	27832332	75 nt	275	275	0	75 nt	88050	87955	95
APFV-7 (mock-inoculated Arabidopsis)	Cam-T3	ALYU-102	69481542		total	forward	reverse		total	forward	reverse		total	forward	reverse		total	forward	reverse		total	forward	reverse		total	forward	reverse
				75 nt	44431316	22115626	22315690	75 nt	567854	280296	287558	75 nt	192848	124016	68832	75 nt	69106870	36687682	32419188	75 nt	245	245	0	75 nt	71221	71156	65

### Sheet: RPM-total
Stranded mRNA-Seq library			Total number of 75 nt reads	Normalized per million of total reads	zero mismatches
					Arabidopsis thaliana nuclear genome 119,16 Mb				A. thaliana chloroplast 0,15 Mb				A. thaliana mitochondrion 0,37 Mb				Camelina sativa nuclear genome 594,503 Mb				CaMV 8105 nt				TuYV 5641 nt
mock-inoculated Arabidopsis	Arab-M2	ALYU-85	69341406	1000000		total	forward	reverse		total	forward	reverse		total	forward	reverse		total	forward	reverse		total	forward	reverse		total	forward	reverse
					75 nt	686860	346474	340386	75 nt	1997.57	966.133	1031.43	75 nt	496.846	273.141	223.705	75 nt	12318.6	5945.71	6372.9	75 nt	0.115371	0.115371	0	75 nt	0.0576856	0.0576856	0
APFV-6 (mock-inoculated Arabidopsis)	Arab-M3	ALYU-86	62100650	1000000		total	forward	reverse		total	forward	reverse		total	forward	reverse		total	forward	reverse		total	forward	reverse		total	forward	reverse
					75 nt	688519	347452	341068	75 nt	2335.1	1141.86	1193.24	75 nt	543.795	308.016	235.779	75 nt	13358.2	6339.68	7018.51	75 nt	0.144926	0.144926	0	75 nt	0	0	0
APFV-7 (mock-inoculated Arabidopsis)	Arab-M4	ALYU-87	59767258	1000000		total	forward	reverse		total	forward	reverse		total	forward	reverse		total	forward	reverse		total	forward	reverse		total	forward	reverse
					75 nt	680840	346667	334173	75 nt	1939.09	929.957	1009.13	75 nt	466.041	256.093	209.948	75 nt	12003.4	5597.08	6406.32	75 nt	0.0836578	0.0836578	0	75 nt	0	0	0
CaMV-infected Arabidopsis	Arab-C1	ALYU-88	67667432	1000000		total	forward	reverse		total	forward	reverse		total	forward	reverse		total	forward	reverse		total	forward	reverse		total	forward	reverse
					75 nt	627650	323493	304157	75 nt	1761.07	869.621	891.448	75 nt	597.939	295.8	302.139	75 nt	11936.9	6247.58	5689.32	75 nt	64057.7	63396.1	661.515	75 nt	0	0	0
APFV-6 (mock-inoculated Arabidopsis)	Arab-C2	ALYU-89	61823708	1000000		total	forward	reverse		total	forward	reverse		total	forward	reverse		total	forward	reverse		total	forward	reverse		total	forward	reverse
					75 nt	624464	322138	302326	75 nt	2141.75	1051.64	1090.12	75 nt	656.981	329.712	327.269	75 nt	12815.1	6734.99	6080.13	75 nt	61819.2	61041.8	777.404	75 nt	0	0	0
APFV-7 (mock-inoculated Arabidopsis)	Arab-C3	ALYU-90	61306168	1000000		total	forward	reverse		total	forward	reverse		total	forward	reverse		total	forward	reverse		total	forward	reverse		total	forward	reverse
					75 nt	634883	323866	311017	75 nt	2249.89	1117.96	1131.93	75 nt	719.503	373.845	345.659	75 nt	12174.1	6119.91	6054.2	75 nt	51245.3	50544.6	700.68	75 nt	0	0	0
TuYV-infected Arabidopsis	Arab-T1	ALYU-91	58580556	1000000		total	forward	reverse		total	forward	reverse		total	forward	reverse		total	forward	reverse		total	forward	reverse		total	forward	reverse
					75 nt	688272	351047	337226	75 nt	3265.52	1595.9	1669.62	75 nt	732.257	426.438	305.818	75 nt	14560.2	7283.92	7276.24	75 nt	0.136564	0.136564	0	75 nt	77.2782	77.0734	0.204846
APFV-6 (mock-inoculated Arabidopsis)	Arab-T2	ALYU-92	64762850	1000000		total	forward	reverse		total	forward	reverse		total	forward	reverse		total	forward	reverse		total	forward	reverse		total	forward	reverse
					75 nt	692027	356213	335814	75 nt	3123.26	1517.49	1605.77	75 nt	766.273	431.683	334.59	75 nt	13095.3	6794.79	6300.53	75 nt	0.123528	0.123528	0	75 nt	343.252	343.113	0.138969
APFV-7 (mock-inoculated Arabidopsis)	Arab-T3	ALYU-93	64395476	1000000		total	forward	reverse		total	forward	reverse		total	forward	reverse		total	forward	reverse		total	forward	reverse		total	forward	reverse
					75 nt	683928	348299	335630	75 nt	2838.86	1380.02	1458.84	75 nt	685.405	371.47	313.935	75 nt	13443.8	6756.69	6687.12	75 nt	0.186348	0.186348	0	75 nt	560.07	558.906	1.16468
mock-inoculated Camelina	Cam-M1	ALYU-94	66219698	1000000		total	forward	reverse		total	forward	reverse		total	forward	reverse		total	forward	reverse		total	forward	reverse		total	forward	reverse
					75 nt	9423.15	6458.83	2964.31	75 nt	6221.44	3058.55	3162.9	75 nt	1056.68	734.026	322.653	75 nt	631027	318305	312722	75 nt	0.0302025	0.0302025	0	75 nt	0	0	0
APFV-6 (mock-inoculated Arabidopsis)	Cam-M2	ALYU-95	64467474	1000000		total	forward	reverse		total	forward	reverse		total	forward	reverse		total	forward	reverse		total	forward	reverse		total	forward	reverse
					75 nt	10181.6	7558.7	2622.94	75 nt	9107.2	4495.43	4611.77	75 nt	1401.76	1006.97	394.788	75 nt	630796	330469	300327	75 nt	0.0310234	0.0310234	0	75 nt	0	0	0
APFV-7 (mock-inoculated Arabidopsis)	Cam-M3	ALYU-96	67779868	1000000		total	forward	reverse		total	forward	reverse		total	forward	reverse		total	forward	reverse		total	forward	reverse		total	forward	reverse
					75 nt	9932.09	7343.54	2588.56	75 nt	8436	4150.19	4285.82	75 nt	1357.31	947.73	409.576	75 nt	628699	328962	299737	75 nt	0.191797	0.191797	0	75 nt	0.0295073	0.0295073	0
CaMV-infected Camelina	Cam-C1	ALYU-97	77634640	1000000		total	forward	reverse		total	forward	reverse		total	forward	reverse		total	forward	reverse		total	forward	reverse		total	forward	reverse
					75 nt	18074	16438.3	1635.71	75 nt	13002.4	6496.98	6505.43	75 nt	3771.31	2062.4	1708.9	75 nt	563899	279034	284865	75 nt	89756.9	89112.9	643.978	75 nt	0	0	0
APFV-6 (mock-inoculated Arabidopsis)	Cam-C2	ALYU-98	62535802	1000000		total	forward	reverse		total	forward	reverse		total	forward	reverse		total	forward	reverse		total	forward	reverse		total	forward	reverse
					75 nt	10157.7	8544.87	1612.8	75 nt	3577.34	1778.21	1799.13	75 nt	1008.91	469.731	539.179	75 nt	565024	280426	284599	75 nt	82251	82065.1	185.894	75 nt	0	0	0
APFV-7 (mock-inoculated Arabidopsis)	Cam-C3	ALYU-99	56333826	1000000		total	forward	reverse		total	forward	reverse		total	forward	reverse		total	forward	reverse		total	forward	reverse		total	forward	reverse
					75 nt	18386.6	16735.6	1651.02	75 nt	12695.9	6320.66	6375.23	75 nt	3864.46	1984.56	1879.9	75 nt	568097	281454	286643	75 nt	88358.2	88049.2	309.033	75 nt	0.0355026	0.0355026	0
TuYV-infected Camelina	Cam-T1	ALYU-100	59347792	1000000		total	forward	reverse		total	forward	reverse		total	forward	reverse		total	forward	reverse		total	forward	reverse		total	forward	reverse
					75 nt	11165.7	8162.39	3003.35	75 nt	6248.32	3073.9	3174.42	75 nt	982.918	682.452	300.466	75 nt	633543	318804	314739	75 nt	2.67912	2.67912	0	75 nt	872.349	871.355	0.99414
APFV-6 (mock-inoculated Arabidopsis)	Cam-T2	ALYU-101	59528880	1000000		total	forward	reverse		total	forward	reverse		total	forward	reverse		total	forward	reverse		total	forward	reverse		total	forward	reverse
					75 nt	9076.47	6753.5	2322.97	75 nt	5736.91	2838.07	2898.85	75 nt	1036.69	672.934	363.756	75 nt	628896	330489	298407	75 nt	2.72137	2.72137	0	75 nt	1269.33	1268.17	1.1591
APFV-7 (mock-inoculated Arabidopsis)	Cam-T3	ALYU-102	69481542	1000000		total	forward	reverse		total	forward	reverse		total	forward	reverse		total	forward	reverse		total	forward	reverse		total	forward	reverse
					75 nt	9652.95	7404.44	2248.51	75 nt	6525.81	3216.65	3309.15	75 nt	1176.67	756.748	419.924	75 nt	636785	336704	300081	75 nt	2.87846	2.87846	0	75 nt	875.93	875.297	0.633262

### Sheet: RPM-host
Stranded mRNA-Seq library			Total number of 75 nt reads	Normalized per million of plant nuclear genome reads	zero mismatches
					Arabidopsis thaliana complete genome 119,68 Mb				Camelina sativa nuclear genome 594,503 Mb				CaMV 8105 nt				TuYV 5641 nt
mock-inoculated Arabidopsis	Arab-M2	ALYU-85	69341406	1000000		total	forward	reverse		total	forward	reverse		total	forward	reverse		total	forward	reverse
					75 nt	47800770	24110903	23689867	75 nt	854190	412284	441906	75 nt	0.167361	0.167361	0	75 nt	0.0836807	0.0836807	0
APFV-6 (mock-inoculated Arabidopsis)	Arab-M3	ALYU-86	62100650	1000000		total	forward	reverse		total	forward	reverse		total	forward	reverse		total	forward	reverse
					75 nt	42936289	21667030	21269259	75 nt	829552	393698	435854	75 nt	0.209613	0.209613	0	75 nt	0	0	0
APFV-7 (mock-inoculated Arabidopsis)	Arab-M4	ALYU-87	59767258	1000000		total	forward	reverse		total	forward	reverse		total	forward	reverse		total	forward	reverse
					75 nt	40835706	20790221	20045485	75 nt	717410	334522	382888	75 nt	0.122442	0.122442	0	75 nt	0	0	0
CaMV-infected Arabidopsis	Arab-C1	ALYU-88	67667432	1000000		total	forward	reverse		total	forward	reverse		total	forward	reverse		total	forward	reverse
					75 nt	42631108	21968815	20662293	75 nt	807740	422758	384982	75 nt	92293.2	91340.1	953.099	75 nt	0	0	0
APFV-6 (mock-inoculated Arabidopsis)	Arab-C2	ALYU-89	61823708	1000000		total	forward	reverse		total	forward	reverse		total	forward	reverse		total	forward	reverse
					75 nt	38779724	20001186	18778538	75 nt	792278	416382	375896	75 nt	89712.3	88584.2	1128.17	75 nt	0	0	0
APFV-7 (mock-inoculated Arabidopsis)	Arab-C3	ALYU-90	61306168	1000000		total	forward	reverse		total	forward	reverse		total	forward	reverse		total	forward	reverse
					75 nt	39104284	19946465	19157819	75 nt	746348	375188	371160	75 nt	74365.8	73349	1016.81	75 nt	0	0	0
TuYV-infected Arabidopsis	Arab-T1	ALYU-91	58580556	1000000		total	forward	reverse		total	forward	reverse		total	forward	reverse		total	forward	reverse
					75 nt	40553570	20682988	19870582	75 nt	852942	426696	426246	75 nt	0.19727	0.19727	0	75 nt	105.424	105.145	0.279454
APFV-6 (mock-inoculated Arabidopsis)	Arab-T2	ALYU-92	64762850	1000000		total	forward	reverse		total	forward	reverse		total	forward	reverse		total	forward	reverse
					75 nt	45069541	23195604	21873937	75 nt	848090	440050	408040	75 nt	0.177503	0.177503	0	75 nt	517.476	517.266	0.209504
APFV-7 (mock-inoculated Arabidopsis)	Arab-T3	ALYU-93	64395476	1000000		total	forward	reverse		total	forward	reverse		total	forward	reverse		total	forward	reverse
					75 nt	44268839	22541640	21727199	75 nt	865720	435100	430620	75 nt	0.271071	0.271071	0	75 nt	839.284	837.538	1.74531
mock-inoculated Camelina	Cam-M1	ALYU-94	66219698	1000000		total	forward	reverse		total	forward	reverse		total	forward	reverse		total	forward	reverse
					75 nt	1105953	678845	427108	75 nt	41786430	21078068	20708362	75 nt	0.0478624	0.0478624	0	75 nt	0	0	0
APFV-6 (mock-inoculated Arabidopsis)	Cam-M2	ALYU-95	64467474	1000000		total	forward	reverse		total	forward	reverse		total	forward	reverse		total	forward	reverse
					75 nt	1333870	842016	491854	75 nt	40665794	21304502	19361292	75 nt	0.0491814	0.0491814	0	75 nt	0	0	0
APFV-7 (mock-inoculated Arabidopsis)	Cam-M3	ALYU-96	67779868	1000000		total	forward	reverse		total	forward	reverse		total	forward	reverse		total	forward	reverse
					75 nt	1336985	843280	493705	75 nt	42613106	22296982	20316124	75 nt	0.30507	0.30507	0	75 nt	0.0469339	0.0469339	0
CaMV-infected Camelina	Cam-C1	ALYU-97	77634640	1000000		total	forward	reverse		total	forward	reverse		total	forward	reverse		total	forward	reverse
					75 nt	2705390	1940685	764705	75 nt	43778112	21662694	22115418	75 nt	137315	136330	985.194	75 nt	0	0	0
APFV-6 (mock-inoculated Arabidopsis)	Cam-C2	ALYU-98	62535802	1000000		total	forward	reverse		total	forward	reverse		total	forward	reverse		total	forward	reverse
					75 nt	922023	674937	247086	75 nt	35334246	17536634	17797612	75 nt	127073	126785	287.194	75 nt	0	0	0
APFV-7 (mock-inoculated Arabidopsis)	Cam-C3	ALYU-99	56333826	1000000		total	forward	reverse		total	forward	reverse		total	forward	reverse		total	forward	reverse
					75 nt	1968694	1410643	558051	75 nt	32003066	15855386	16147680	75 nt	134599	134128	470.76	75 nt	0.0469339	0.0469339	0
TuYV-infected Camelina	Cam-T1	ALYU-100	59347792	1000000		total	forward	reverse		total	forward	reverse		total	forward	reverse		total	forward	reverse
					75 nt	1091820	707351	384469	75 nt	37599384	18920328	18679056	75 nt	4.22877	4.22877	0	75 nt	1213.46	1212.07	1.38287
APFV-6 (mock-inoculated Arabidopsis)	Cam-T2	ALYU-101	59528880	1000000		total	forward	reverse		total	forward	reverse		total	forward	reverse		total	forward	reverse
					75 nt	943537	611034	332503	75 nt	37437496	19673656	17763840	75 nt	4.32719	4.32719	0	75 nt	1770.07	1768.46	1.61635
APFV-7 (mock-inoculated Arabidopsis)	Cam-T3	ALYU-102	69481542	1000000		total	forward	reverse		total	forward	reverse		total	forward	reverse		total	forward	reverse
					75 nt	1205882	790550	415332	75 nt	44244796	23394680	20850116	75 nt	4.52029	4.52029	0	75 nt	1426.19	1425.15	1.03107
